# A conserved, immune-regulated peritrophin promotes *V. cholerae* colonization of the arthropod intestine

**DOI:** 10.1101/2025.04.21.649765

**Authors:** Daniela Barraza, Tania F. Paulo, Lauren Findley, Saiyu Hang, Paula I. Watnick

## Abstract

*Vibrio cholerae* is a human diarrheal pathogen and an estuarine organism that associates with both terrestrial and aquatic arthropods. Using the model terrestrial arthropod *Drosophila melanogaster*, we previously showed that *V. cholerae* forms a multi-layered bacterial structure called a biofilm in the arthropod intestine and activates the arthropod intestinal innate immune response. Here we show that activation of the immune response in enterocytes decreases *V. cholerae* colonization of the arthropod intestine, while activation of the immune response in enteroendocrine cells that express the enteroendocrine peptide tachykinin (Tk) promotes *V. cholerae* colonization. To uncover the basis of this observation, we measured the impact of *Tk*^RNAi^ on intestinal gene expression by RNA-seq analysis. In addition to increasing expression of antimicrobial peptides and lipases, Tk activated the expression of chitinases and chitin-binding proteins. These proteins interact with chitin fibrils in the peritrophic matrix (PM), a protective coating that overlies the arthropod intestinal epithelium. One of these Tk-activated PM components, the small, secreted chitin-binding protein Peritrophin 15a (Peri-15a), is essential for robust *V. cholerae* colonization of the gut. Homologs of Peri-15a are widespread in both terrestrial and aquatic organisms including marine non-biting midges, marine copepods, rotifers, and cyanobacteria. We propose that Peri-15a and its homologs, found in the intestines of diverse arthropods, either serves as a receptor or reveals a PM epitope that promotes *V. cholerae* attachment to the intestinal surface. Therefore, activation of the enteroendocrine cell intestinal innate immune response by *V. cholerae* may, in fact, represent a colonization strategy.
