## Supplementary material for "A conserved, immune-regulated peritrophin promotes *V. cholerae* colonization of the arthropod intestine": Table S2

### Sheet: Sheet1
Table S2: Sequences of primers used for qRT-PCR
Name	Target	Sequence 5' to 3'
qRT-PCR Primers
Actin Fwd	Internal control for qRT PCR	GCGTCGGTCAATTCAATCTT
Actin Rev	Internal control for qRT PCR	AAGCTGCAACCTCTTCGT
CG17192 Fwd	triacylglycerol lipase	GCACTATTAGTAGCGGGTAATGC
CG17192 Rev	triacylglycerol lipase	GGACACTTCATTGGAACGGAA
Lip3 Fwd	Lipase 3	ATC​AAG​TCC​GCC​CAT​CTT​CT
Lip3 Rev	Lipase 3	CTC​TAT​GCC​CAA​ATC​CTG​CT
Tk Fwd	Tachykinin	TACAAGCGTGCAGCTCTCTC
Tk Rev	Tachykinin	CTCCAGATCGCTCTTCTTGC
Def Fwd	Defensin AMP	GAGCCACATGCGACCTACTC
Def Rev	Defensin AMP	CAGTAGCCGCCTTTGAACC
Peri-15a Fwd	Peritrophin-15a	ATTGCACCATGAAGTCCG
Peri-15a Rev	Peritrophin-15a	TCCCAGAAGTTGCGGATG
Cht4 Fwd	Chitinase 4	TTGGGCATTGGCAGCTCTTT
Cht4 Rev	Chitinase 4	CTCCGGGACGATAGTTGGC
				Not good
			Will order later
			Will order later
			Will order later
			Will order later
			Will order later
			Will order later
